# Oncogenic transformation proceeds through a transient state of cellular plasticity constrained by lineage-specific barriers

**DOI:** 10.64898/2026.08.05.743116

**Authors:** Costakis Frangou, Alfiya Safina, Mairead Commane, Vidula Jahav, Ayah Salameh, Brian Buckley, Prashant Singh, Jesse Luke, Daniel Diaz, Katerina Leonova, Jianmin Wang, Katerina Gurova

## Abstract

Normal tissues frequently harbor oncogenic mutations without progressing to cancer, but the cellular basis of this resistance remains poorly defined. We asked whether transformation requires selection of a rare, permissive state within normal-like cell populations. Dermal fibroblasts and mammary epithelial cells responded uniformly to combined HRAS-G12V expression and p53 disruption. Cellular barcoding revealed no loss or enrichment of clones during morphological transformation, arguing against clonal selection as the primary driver of neoplastic reprogramming. Instead, all transduced cells underwent an early, shared transcriptional transition characterized by loss of differentiation markers, induction of RAS-associated and inflammatory programs, activation of alternative-lineage signatures, increased single-cell entropy, and chromatin decondensation. These changes were transient: entropy and chromatin accessibility subsequently declined, and some cells moved toward the control transcriptional state, whereas others stabilized in altered states. The two lineages followed distinct trajectories. Fibroblasts showed greater initial transcriptional plasticity but subsequently reverted more strongly toward the normal state, whereas epithelial cells changed more gradually and continued to diverge from it, suggesting a stronger barrier to transformation in the mesenchymal lineage. Thus, oncogenic perturbation initiated reprogramming throughout the population but did not uniformly produce a stable transformed state. Together, these findings support a model in which normal-like cells tolerate oncogenic mutations not because most cells fail to respond, but because a p53-independent, cell-intrinsic barrier limits the stabilization of malignant transformation following a transient period of heightened plasticity. This framework may facilitate the identification of mechanisms that constrain tumor initiation..

**Significance Statement:** Loss of TP53 and activation of oncogenic RAS are common drivers of human cancer and frequently coexist in the same tumor. Nevertheless, these alterations often fail to induce malignant transformation. To investigate why, we introduced both alterations into fibroblasts and epithelial cells and tracked their responses using clonal barcoding, single-cell transcriptomics, and phenotypic assays. Initially, cells uniformly reprogrammed their transcriptional and chromatin states without detectable clonal selection. They then diverged: some reacquired transcriptional profiles resembling those of the original normal cells, whereas others became transformed. Thus, normal cells resist transformation through an intrinsic barrier that operates despite p53 disruption. Because this transition is transient and reversible, it provides a tractable window for studying the earliest stages of cancer development.
