## Supplementary Table S2 for "Oncogenic transformation proceeds through a transient state of cellular plasticity constrained by lineage-specific barriers"

### Sheet: Samples NDF_1
List number on circular barplots	List name	Category
1	FOROUTAN_TGFB_EMT_UP	Fibroblast Identity
2	NABA_CORE_MATRISOME	Fibroblast Identity
3	NABA_MATRISOME	Fibroblast Identity
4	NABA_ECM_GLYCOPROTEINS	Fibroblast Identity
5	REACTOME_DEGRADATION_OF_THE_EXTRACELLULAR_MATRIX	Fibroblast Identity
6	REACTOME_ASSEMBLY_OF_COLLAGEN_FIBRILS_AND_OTHER_MULTIMERIC_STRUCTURES	Fibroblast Identity
7	KEGG_FOCAL_ADHESION	Fibroblast Identity
8	REACTOME_COLLAGEN_FORMATION	Fibroblast Identity
9	NABA_COLLAGENS	Fibroblast Identity
10	REACTOME_COLLAGEN_CHAIN_TRIMERIZATION	Fibroblast Identity
11	WP_FOCAL_ADHESION	Fibroblast Identity
12	FOROUTAN_INTERGATED_TGFB_EMT_UP	Fibroblast Identity
13	FOROUTAN_PRODRANK_TGFB_EMT_UP	Fibroblast Identity
14	REACTOME_EXTRACELLULAR_MATRIX_ORGANIZATION	Fibroblast Identity
15	WU_CELL_MIGRATION	Fibroblast Identity
16	SENESE_HDAC1_AND_HDAC2_TARGETS_DN	HDAC targets
17	SENESE_HDAC2_TARGETS_DN	HDAC targets
18	SENESE_HDAC1_TARGETS_DN	HDAC targets
19	SENESE_HDAC3_TARGETS_DN	HDAC targets
20	SENESE_HDAC3_TARGETS_UP	HDAC targets
21	SENESE_HDAC1_TARGETS_UP	HDAC targets
22	SENESE_HDAC1_AND_HDAC2_TARGETS_UP	HDAC targets
23	SENESE_HDAC2_TARGETS_UP	HDAC targets
24	CHIARADONNA_NEOPLASTIC_TRANSFORMATION_KRAS_DN	Cancer/Oncogenes
25	DANG_REGULATED_BY_MYC_DN	Cancer/Oncogenes
26	SASAI_RESISTANCE_TO_NEOPLASTIC_TRANSFROMATION	Cancer/Oncogenes
27	BERENJENO_TRANSFORMED_BY_RHOA_DN	Cancer/Oncogenes
28	SWEET_LUNG_CANCER_KRAS_DN	Cancer/Oncogenes
29	BILD_HRAS_ONCOGENIC_SIGNATURE	Cancer/Oncogenes
30	CHIARADONNA_NEOPLASTIC_TRANSFORMATION_CDC25_UP	Cancer/Oncogenes
31	CROMER_TUMORIGENESIS_UP	Cancer/Oncogenes
32	KEGG_PATHWAYS_IN_CANCER	Cancer/Oncogenes
33	REACTOME_MET_ACTIVATES_PTK2_SIGNALING	Cancer/Oncogenes
34	REACTOME_MET_PROMOTES_CELL_MOTILITY	Cancer/Oncogenes
35	WP_CANCER_PATHWAYS	Cancer/Oncogenes
36	DASU_IL6_SIGNALING_SCAR_DN	Inflammation
37	FULCHER_INFLAMMATORY_RESPONSE_LECTIN_VS_LPS_DN	Inflammation
38	DASU_IL6_SIGNALING_UP	Inflammation
39	HINATA_NFKB_TARGETS_FIBROBLAST_UP	Inflammation
40	HINATA_NFKB_TARGETS_KERATINOCYTE_UP	Inflammation
41	PHONG_TNF_RESPONSE_NOT_VIA_P38	Inflammation
42	PHONG_TNF_RESPONSE_VIA_P38_PARTIAL	Inflammation
43	REACTOME+IL4_AND_IL13_SIGNALING	Inflammation
44	SANA_TNF_SIGNALING_UP	Inflammation
45	ZHOU_INFLAMMATORY_RESPONSE_LIVE_UP	Inflammation
46	ZHU_CMV_24_HR_DN	Response to Viruses
47	BROWNE_HCMV_INFECTION_24HR_DN	Response to Viruses
48	ZHU_CMV_ALL_DN	Response to Viruses
49	BROWNE_HCMV_INFECTION_48HR_DN	Response to Viruses
50	BLANCO_MELO_BETA_INTERFERON_TREATED_BRONCHIAL_EPITHELIAL_CELLS_UP	Response to Viruses
51	BLANCO_MELO_RESPIRATORY_SYNCYTIAL_VIRUS_INFECTION_A594_CELLS_UP	Response to Viruses
52	FRIDMAN_SENESCENCE_UP	Senescence
53	SAUL_SEN_MAYO	Senescence
54	HARRIS_HYPOXIA	Hypoxia
55	WINTER_HYPOXIA_METAGENE	Hypoxia
56	BRUINS_UVC_RESPONSE_LATE	DDR

### Sheet: Leiden Clusters NDF_1
List number on circular barplots	List name	Category
1	NABA_CORE_MATRISOME	Fibroblast Identity
2	NABA_MATRISOME	Fibroblast Identity
3	NABA_ECM_GLYCOPROTEINS	Fibroblast Identity
4	REACTOME_EXTRACELLULAR_MATRIX_ORGANIZAIZATION	Fibroblast Identity
5	REACTOME_DEGRADATION_OF_THE_EXTRACELLULLULAR_MATRIX	Fibroblast Identity
6	WP_FOCAL_ADHESION	Fibroblast Identity
7	REACTOME_COLLAGEN_CHAIN_TRIMERIZATION	Fibroblast Identity
8	NABA_COLLAGENS [44]	Fibroblast Identity
9	REACTOME_COLLAGEN_DEGRADATION	Fibroblast Identity
10	REACTOME_COLLAGEN_BIOSYNTHESIS_AND_MODMODIFYING_ENZYMES	Fibroblast Identity
11	REACTOME_ASSEMBLY_OF_COLLAGEN_FIBRILS_LS_AND_OTHER_MULTIMERIC_STRUCTURES	Fibroblast Identity
12	REACTOME_CELL_EXTRACELLULAR_MATRIX_INTERACTIONS	Fibroblast Identity
13	REACTOME_CROSSLINKING_OF_COLLAGEN_FIBRILS	Fibroblast Identity
14	REACTOME_ECM_PROTEOGLYCANS	Fibroblast Identity
15	WP_FOCAL_ADHESION_PI3AKTMTOR_SIGNALING_PATHWAY	Fibroblast Identity
16	NABA_MATRISOME_ASSOCIATED	Fibroblast Identity
17	REACTOME_COLLAGEN_FORMATION	Fibroblast Identity
18	CHIARADONNA_NEOPLASTIC_TRANSFORMATION_ON_KRAS_DN	Cancer and Oncogenes
19	SASAI_RESISTANCE_TO_NEOPLASTIC_TRANSFORMATION	Cancer and Oncogenes
20	SWEET_LUNG_CANCER_KRAS_DN	Cancer and Oncogenes
21	BERENJENO_TRANSFORMED_BY_RHOA_UP	Cancer and Oncogenes
22	YU_MYC_TARGETS_UP	Cancer and Oncogenes
23	REACTOME_MET_PROMOTES_CELL_MOTILITY	Cancer and Oncogenes
24	REACTOME_MET_ACTIVATES_PTK2_SIGNALING	Cancer and Oncogenes
25	CHIARADONNA_NEOPLASTIC_TRANSFORMATION_ON_CDC25_UP	Cancer and Oncogenes
26	REACTOME_SIGNALING_BY_MET	Cancer and Oncogenes
27	REACTOME_SIGNALING_BY_ERBB2	Cancer and Oncogenes
28	REACTOME_SIGNALING_BY_PDGF	Cancer and Oncogenes
29	BERENJENO_TRANSFORMED_BY_RHOA_DN	Cancer and Oncogenes
30	JI_CARCINOGENESIS_BY_KRAS_AND_STK11_DN	Cancer and Oncogenes
31	IGLESIAS_E2F_TARGETS_UP	Cell Cycle
32	KONG_E2F3_TARGETS	Cell Cycle
33	ISHIDA_E2F_TARGETS	Cell Cycle
34	REACTOME_MITOTIC_PROMETAPHASE	Cell Cycle
35	GREENBAUM_E2F_TARGETS _UP	Cell Cycle
36	REACTOME_CELL_CYCLE	Cell Cycle
37	REACTOME_M_PHASE	Cell Cycle
38	REACTOME_MITOTIC_SPINDLE_CHECKPOINT	Cell Cycle
39	REACTOME_CELL_CYCLE_CHECKPOINTS	Cell Cycle
40	WP_COMPREHENSIVE_IL17A_SIGNALING	Inflamation
41	BRUINS_UV_RESPONSE_LATE	DDR
42	HU_GENOTOXIC_DAMAGE_4HR	DDR
43	WP_ELECTRON TRANSPORT_CHAIN	OXPHOS
44	REACTOME_RESPIRATORY_ELECTRON_TRANSPORT	OXPHOS
45	WP_OXIDATIVE_PHOSPHORYLATION	OXPHOS
46	LAZARO_GENETIC_MOUSE_MODEL_HIGH_GRADE_LARGE_CELL_NEUROENDOCRINE_LUNG_CARCINOMA	Neuronal Markers
47	GOBERT_OLUGODENDROCYTE_DIFFERENTIATION_UP	Neuronal Markers
48	LAZARO_GENETIC_MOUSE_MODEL_HIGH_GRADE_SMALL_CELL_NEUROENDOCRINE_LUNG_CARCINOMA	Neuronal Markers
49	HEVNER_CORTEX_RADIAL_GLIA_PROJENITORS	Neuronal Markers
50	ZHENG_GLIOBLASTOMA_PLASTICITY_UP	Neuronal Markers
51	HEVNER_CORTEX_PROLIFERATING_CELLS	Neuronal Markers
52	HEVNER_CORTICAL_PLATE_POSTMITOTIC_PROJECTION_NEURONS	Neuronal Markers
53	GOBERT_OLIGODENDROCYTE_DIFFERENTIATION_DN	Neuronal Markers
54	HEVNER_CORTEX_COMMITED_TO_CORTICOTHALAMIC_PROJECTION_FATE	Neuronal Markers
55	REACTOME_NCAM_SIGNALING_FOR_NEURITE_OUT_GROWTH	Neuronal Markers
56	REACTOME_NERVOUS_SYSTEM_DEVELOPMENT	Neuronal Markers
57	MORI_IMMATURE_B_LYMPHOCYTE_DN	Hemo/Lymphoid Differentiation
58	REACTOME_HEMOSTASIS	Hemo/Lymphoid Differentiation
59	GOLDRATH_ANTIGEN_RESPONSE	Hemo/Lymphoid Differentiation
60	REACTOME_PLATELETE_ACTIVATION_SIGNALING_AND_AGGREGATION	Hemo/Lymphoid Differentiation
61	REACTOME_MHC_CLASS_II_PRESENTATION	Hemo/Lymphoid Differentiation
62	BURTON_ADIPOGENESIS_3	Adipogenesis
63	BURTON_ADIPOGENESIS_PEAK_AT_24HR	Adipogenesis
64	BURTON_ADIPOGENESIS_4	Adipogenesis
65	TSENG_ADIPOGENIC_POTENTIAL_DN	Adipogenesis
66	GERHOLD_ADIPOGENESIS_DN	Adipogenesis
67	LIM_MAMMARY_STEM_CELL_UP	Mammary Gland
68	ZHANG_BREAST_CANCER_PROGENITORS_UP	Mammary Gland
69	LIM_MAMMARY_LUMINAL_MATURE_DN	Mammary Gland
70	SERVITJA_LIVER_HNF1A_TARGETS_UP	GI differentiation
71	SERVITJA_ISLET_HNF1A_TARGETS_UP	GI differentiation

### Sheet: Samples MCF10A_1
List number on circular barplots	List name	Category
1	FISCHER_DIRECT_P53_TARGETS_META_ANALYSIS	p53 targets
2	SCHAVOLT_TARGETS_OF_TP53_AND_TP63	p53 targets
3	KUMAMOTO_RESPONSE_TO_NUTLIN_3A_UP	p53 targets
4	PID_P53_DOWNSTREAM_PATHWAY	p53 targets
5	KUMAMOTO_RESPONSE_TO_NUTLIN_3A_DN	p53 targets
6	TANG_SENESCENCE_TP53_TARGETS_DN	p53 targets
7	MARTORIATI_MDM4_TARGETS_FETAL_LIVER_DN	p53 targets
8	HORTON_SREBF_TARGETS	Sterol Metabolism
9	REACTOME_ACTIVATION_OF_GENE_EXPRESSION_BY_SREBF_SREBP	Sterol Metabolism
10	REACTOME_REGULATION_OF_CHOLESTEROL_BIOSYNTHESIS_BY_SREBP_SREBF	Sterol Metabolism
11	FISCHER_DREAM_TARGETS	Cell Cycle
12	BENPORATH_CYCLING_GENES	Cell Cycle
13	FISCHER_G2_M_CELL_CYCLE	Cell Cycle
14	PUJANA_BRCA2_PCC_NETWORK	Cell Cycle
15	PUJANA_CHEK2_PCC_NETWORK	Cell Cycle
16	PUJANA_XPRSS_INT_NETWORK	Cell Cycle
17	WHITFIELD_CELL_CYCLE_G2_M	Cell Cycle
18	KAUFFMANN_DNA_REPLICATION_GENES	Cell Cycle
19	PUJANA_BRCA1_PCC_NETWORK	Cell Cycle
20	WP_REGULATION_OF_SISTER_CHROMATID_SEPARATION_AT_THE_METAPHASEANAPHASE_TRANSITION	Cell Cycle
21	SARRIO_EPITHELIAL_MESENCHYMAL_TRANSITION_UP	EMT
22	REACTOME_NON_INTEGRIN_MEMBRANE_ECM_INTERACTIONS	EMT
23	KEGG_ECM_RECEPTOR_INTERACTION	EMT
24	REACTOME_LAMININ_INTERACTIONS	EMT
25	KEGG_FOCAL_ADHESION	EMT
26	WP_FOCAL_ADHESION	EMT
27	WP_FOCAL_ADHESION_PI3KAKTMTORSIGNALING	EMT
28	REACTOME_ECM_PROTEOGLYCANS	EMT
29	SARRIO_EPITHELIAL_MESENCHYMAL_TRANSITION_DN	EMT
30	REACTOME_EXTRACELLULAR_MATRIX_ORGANIZATION	EMT
31	WU_CELL_MIGRATION	EMT
32	FOROUTAN_INTEGRATED_TGFB_EMT_UP	TGFbeta
33	KOINUMA_TARGETS_OF_SMAD2_OR_SMAD3	TGFbeta
34	FOROUTAN_PRODRANK_TGFB_EMT_UP	TGFbeta
35	FOROUTAN_TGFB_EMT_UP	TGFbeta
36	WP_TGFBETA_RECEPTOR_SIGNALING	TGFbeta
37	COULOUARN_TEMPORAL_TGFB1_SIGNATURE_UP	TGFbeta
38	HIRSCH_CELLULAR_TRANSFORMATION_SIGNATURE_UP	Oncogenes
39	BILD_HRAS_ONCOGENIC_SIGNATURE	Oncogenes
40	BIOCARTA_RAS_PATHWAY	Oncogenes
41	CHIARADONNA_NEOPLASTIC_TRANSFORMATION_KRAS_UP	Oncogenes
42	YU_MYC_TARGETS_UP	Oncogenes
43	BIOCARTA_MAPK_PATHWAY	Oncogenes
44	PID_ERBB1_INTERNALIZATION_PATHWAY	Oncogenes
45	REACTOME_SIGNALING_BY_EGFR	Oncogenes
46	WP_EGFEGFR_SIGNALING	Oncogenes
47	PID_IGF1_PATHWAY	Oncogenes
48	PID_INSULIN_PATHWAY	Oncogenes
49	REACTOME_INSULIN_RECEPTOR_SIGNALLING_CASCADE	Oncogenes
50	REACTOME_SIGNALING_BY_MET	Oncogenes
51	BIOCARTA_MET_PATHWAY	Oncogenes
52	PUJANA_BRCA_CENTERED_NETWORK	BRCA
53	POOLA_INVASIVE_BREAST_CANCER_UP	BRCA
54	ZHANG_BREAST_CANCER_PROGENITORS_UP	BRCA
55	SMID_BREAST_CANCER_BASAL_UP	BRCA
56	VANTVEER_BREAST_CANCER_POOR_PROGNOSIS	BRCA
57	TURASHVILI_BREAST_DUCTAL_CARCINOMA_VS_DUCTAL_NORMAL_UP	BRCA
58	TURASHVILI_BREAST_DUCTAL_CARCINOMA_VS_DUCTAL_NORMAL_DN	BRCA
59	TURASHVILI_BREAST_LOBULAR_CARCINOMA_VS_LOBULAR_NORMAL_UP	BRCA
60	PUJANA_BREAST_CANCER_LIT_INT_NETWORK	BRCA
61	CHARAFE_BREAST_CANCER_LUMINAL_VS_BASAL_DN	BRCA
62	HUPER_BREAST_BASAL_VS_LUMINAL_UP	BRCA
63	FARMER_BREAST_CANCER_APOCRINE_VS_LUMINAL	BRCA
64	SENGUPTA_NASOPHARYNGEAL_CARCINOMA_UP	Cancer
65	DODD_NASOPHARYNGEAL_CARCINOMA_UP	Cancer
66	CHIANG_LIVER_CANCER_SUBCLASS_PROLIFERATION_UP	Cancer
67	RODRIGUES_THYROID_CARCINOMA_ANAPLASTIC_UP	Cancer
68	RODRIGUES_THYROID_CARCINOMA_POORLY_DIFFERENTIATED_UP	Cancer
69	PATIL_LIVER_CANCER	Cancer
70	BORCZUK_MALIGNANT_MESOTHELIOMA_UP	Cancer
71	KEGG_SMALL_CELL_LUNG_CANCER	Cancer
72	WP_SMALL_CELL_LUNG_CANCER	Cancer
73	SMITH_LIVER_CANCER	Cancer
74	CROMER_TUMORIGENESIS_UP	Cancer
75	KEGG_PATHWAYS_IN_CANCER	Cancer
76	SWEET_LUNG_CANCER_KRAS_UP	Cancer
77	BIDUS_METASTASIS_UP	Metastasis
78	LIAO_METASTASIS	Metastasis
79	WANG_METASTASIS_OF_BREAST_CANCER_ESR1_UP	Metastasis
80	HEBERT_MATRISOME_TNBC_LUNG_METASTASIS	Metastasis
81	JAEGER_METASTASIS_UP	Metastasis
82	MISSIAGLIA_REGULATED_BY_METHYLATION_DN	Epigenetic regulators
83	SENESE_HDAC1_TARGETS_UP	Epigenetic regulators
84	SENESE_HDAC1_AND_HDAC2_TARGETS_UP	Epigenetic regulators
85	SENESE_HDAC2_TARGETS_UP	Epigenetic regulators
86	SENESE_HDAC3_TARGETS_UP	Epigenetic regulators
87	LIANG_SILENCED_BY_METHYLATION_2	Epigenetic regulators
88	PAL_PRMT5_TARGETS_UP	Epigenetic regulators
89	CHEMNITZ_RESPONSE_TO_PROSTAGLANDIN_E2_UP	Inflammation
90	TIAN_TNF_SIGNALING_VIA_NFKB	Inflammation
91	PID_TNF_PATHWAY	Inflammation
92	PHONG_TNF_RESPONSE_VIA_P38_PARTIAL	Inflammation
93	BIOCARTA_TNFR2_PATHWAY	Inflammation
94	BIOCARTA_CXCR4_PATHWAY	Inflammation
95	HINATA_NFKB_TARGETS_KERATINOCYTE_UP	Inflammation
96	WP_IL2_SIGNALING	Inflammation
97	PID_IL2_1PATHWAY	Inflammation
98	BIOCARTA_IL7_PATHWAY	Inflammation
99	BLANCO_MELO_SARS_COV_1_INFECTION_MCR5_CELLS_UP	Response to Viruses
100	BLANCO_MELO_RESPIRATORY_SYNCYTIAL_VIRUS_INFECTION_A594_CELLS_UP	Response to Viruses
101	DORN_ADENOVIRUS_INFECTION_48HR_UP	Response to Viruses
102	BLANCO_MELO_COVID19_BRONCHIAL_EPITHELIAL_CELLS_SARS_COV_2_INFECTION_UP	Response to Viruses
103	BLANCO_MELO_BETA_INTERFERON_TREATED_BRONCHIAL_EPITHELIAL_CELLS_UP	Response to Viruses
104	BLANCO_MELO_COVID19_SARS_COV_2_INFECTION_A594_ACE2_EXPRESSING_CELLS_UP	Response to Viruses
105	ZHU_CMV_24_HR_DN	Response to Viruses
106	ZHU_CMV_ALL_DN	Response to Viruses

### Sheet: Leiden Clusters_MCF10A_1
List number on circular barplots	List name	Category
1	FISCHER_DIRECT_P53_TARGETS_META_ANALYSIS	p53 targets
2	SCHAVOLT_TARGETS_OF_TP53_AND_TP63	p53 targets
3	WARTERS_RESPONSE_TO_IR_SKIN	p53 targets
4	GHANDHI_DIRECT_IRRADIATION_UP	p53 targets
5	MARTINEZ_RB1_AND_TP53_TARGETS_DN	p53 targets
6	MARTINEZ_TP53_TARGETS_DN	p53 targets
7	MARTORIATI_MDM4_TARGETS_FETAL_LIVER_DN	p53 targets
8	WU_APOPTOSIS_BY_CDKN1A_VIA_TP53	p53 targets
9	DUTERTRE_ESTRADIOL_RESPONSE_24HR_DN	Sterol metabolism
10	DOANE_RESPONSE_TO_ANDROGEN_UP	Sterol metabolism
11	DUTERTRE_ESTRADIOL_RESPONSE_24HR_UP	Sterol metabolism
12	GOZGIT_ESR1_TARGETS_DN	Sterol metabolism
13	FISCHER_DREAM_TARGETS	Cell Cycle
14	BENPORATH_CYCLING_GENES	Cell Cycle
15	HALLMARK_E2F_TARGETS	Cell Cycle
16	PUJANA_CHEK2_PCC_NETWORK	Cell Cycle
17	PUJANA_BRCA2_PCC_NETWORK	Cell Cycle
18	FISCHER_G2_M_CELL_CYCLE	Cell Cycle
19	HALLMARK_G2M_CHECKPOINT	Cell Cycle
20	REACTOME_CELL_CYCLE	Cell Cycle
21	PUJANA_BRCA1_PCC_NETWORK	Cell Cycle
22	HALLMARK_MITOTIC_SPINDLE	Cell Cycle
23	WHITFIELD_CELL_CYCLE_G2_M	Cell Cycle
24	PUJANA_ATM_PCC_NETWORK	Cell Cycle
25	PUJANA_XPRSS_INT_NETWORK	Cell Cycle
26	PID_A6B1_A6B4_INTEGRIN_PATHWAY	EMT
27	REACTOME_LAMININ_INTERACTIONS	EMT
28	PID_INTEGRIN4_PATHWAY	EMT
29	REACTOME_EXTRACELLULAR_MATRIX_ORGANIZATION	EMT
30	REACTOME_CELL_JUNCTION_ORGANIZATION	EMT
31	REACTOME_NON_INTEGRIN_MEMBRANE_ECM_INTERACTIONS	EMT
32	REACTOME_ASSEMBLY_OF_COLLAGEN_FIBRILS_AND_OTHER_MULTIMERIC_STRUCTURES	EMT
33	REACTOME_CELL_CELL_COMMUNICATION	EMT
34	KEGG_ECM_RECEPTOR_INTERACTION	EMT
35	WP_FOCAL_ADHESION_PI3KAKTMTORSIGNALING	EMT
36	WP_ALPHA_6_BETA_4_SIGNALING	EMT
37	REACTOME_COLLAGEN_FORMATION	EMT
38	KEGG_FOCAL_ADHESION	EMT
39	WP_FOCAL_ADHESION	EMT
40	HALLMARK_APICAL_JUNCTION	EMT
41	HALLMARK_EPITHELIAL_MESENCHYMAL_TRANSITION	EMT
42	NABA_CORE_MATRISOME	EMT
43	NABA_MATRISOME	EMT
44	SARRIO_EPITHELIAL_MESENCHYMAL_TRANSITION_DN	EMT
45	SARRIO_EPITHELIAL_MESENCHYMAL_TRANSITION_UP	EMT
46	PID_INTEGRIN_CS_PATHWAY	EMT
47	PID_INTEGRIN1_PATHWAY	EMT
48	KOINUMA_TARGETS_OF_SMAD2_OR_SMAD3	TGFb
49	VERRECCHIA_RESPONSE_TO_TGFB1_C6	TGFb
50	FOROUTAN_PRODRANK_TGFB_EMT_UP	TGFb
51	FOROUTAN_TGFB_EMT_UP	TGFb
52	LEE_BMP2_TARGETS_UP	TGFb
53	BERENJENO_TRANSFORMED_BY_RHOA_UP	Oncogenic sinature
54	BILD_HRAS_ONCOGENIC_SIGNATURE	Oncogenic sinature
55	CHIARADONNA_NEOPLASTIC_TRANSFORMATION_CDC25_UP	Oncogenic sinature
56	HIRSCH_CELLULAR_TRANSFORMATION_SIGNATURE_DN	Oncogenic sinature
57	JI_CARCINOGENESIS_BY_KRAS_AND_STK11_UP	Oncogenic sinature
58	REACTOME_MET_ACTIVATES_PTK2_SIGNALING	Oncogenic sinature
59	REACTOME_MET_PROMOTES_CELL_MOTILITY	Oncogenic sinature
60	REACTOME_SIGNALING_BY_MET	Oncogenic sinature
61	LEI_MYB_TARGETS	Oncogenic sinature
62	SHEPARD_BMYB_TARGETS	Oncogenic sinature
63	WP_PI3KAKT_SIGNALING	Oncogenic sinature
64	CHARAFE_BREAST_CANCER_LUMINAL_VS_BASAL_DN	BRCA
65	CHARAFE_BREAST_CANCER_LUMINAL_VS_MESENCHYMAL_DN	BRCA
66	FARMER_BREAST_CANCER_CLUSTER_2	BRCA
67	HUPER_BREAST_BASAL_VS_LUMINAL_UP	BRCA
68	SMID_BREAST_CANCER_LUMINAL_B_DN	BRCA
69	TURASHVILI_BREAST_DUCTAL_CARCINOMA_VS_DUCTAL_NORMAL_DN	BRCA
70	KEGG_SMALL_CELL_LUNG_CANCER	Cancer
71	WP_SMALL_CELL_LUNG_CANCER	Cancer
72	BIDUS_METASTASIS_UP	Metastasis
73	CHANDRAN_METASTASIS_DN	Metastasis
74	CHANDRAN_METASTASIS_TOP50_UP	Metastasis
75	CROMER_METASTASIS_DN	Metastasis
76	JAEGER_METASTASIS_DN	Metastasis
77	WINNEPENNINCKX_MELANOMA_METASTASIS_UP	Metastasis
78	MISSIAGLIA_REGULATED_BY_METHYLATION_DN	Epigenetic Regulators
79	SENESE_HDAC1_TARGETS_UP	Epigenetic Regulators
80	SENESE_HDAC3_TARGETS_UP	Epigenetic Regulators
81	CHEMNITZ_RESPONSE_TO_PROSTAGLANDIN_E2_UP	Inflammation
82	CROONQUIST_IL6_DEPRIVATION_DN	Inflammation
83	FULCHER_INFLAMMATORY_RESPONSE_LECTIN_VS_LPS_UP	Inflammation
84	PHONG_TNF_RESPONSE_VIA_P38_COMPLETE	Inflammation
85	PHONG_TNF_RESPONSE_VIA_P38_PARTIAL	Inflammation
86	SCHOEN_NFKB_SIGNALING	Inflammation
87	BLANCO_MELO_BRONCHIAL_EPITHELIAL_CELLS_INFLUENZA_A_DEL_NS1_INFECTION_DN	Response to Viruses
88	BLANCO_MELO_COVID19_BRONCHIAL_EPITHELIAL_CELLS_SARS_COV_2_INFECTION_UP	Response to Viruses
89	BLANCO_MELO_SARS_COV_1_INFECTION_MCR5_CELLS_UP	Response to Viruses
90	BROWNE_HCMV_INFECTION_14HR_DN	Response to Viruses
91	REACTOME_VIRAL_INFECTION_PATHWAYS	Response to Viruses
92	GOBERT_OLIGODENDROCYTE_DIFFERENTIATION_UP	Neuronal Markers
93	LEE_NEURAL_CREST_STEM_CELL_DN	Neuronal Markers
94	REACTOME_NERVOUS_SYSTEM_DEVELOPMENT	Neuronal Markers
95	LIM_MAMMARY_STEM_CELL_UP	Stem Cells
96	WONG_ADULT_TISSUE_STEM_MODULE	Stem Cells
